# Estrogen accelerates heart regeneration by promoting inflammatory responses in zebrafish

**DOI:** 10.1101/616250

**Authors:** Shisan Xu, Fangjing Xie, Samane Fallah, Fatemeh Babaei, Lina Zhu, Kin Fung Wong, Yimin Liang, Rajkumar Ramalingam, Lei Sun, Xin Wang, Yun Wah Lam, Shuk Han Cheng

## Abstract

Sexual differences are observed in the onset and prognosis of human cardiovascular diseases, but the underlying mechanisms are not clear. Here, we report that zebrafish heart regeneration is faster in females, can be accelerated by estrogen and suppressed by estrogen-antagonist tamoxifen. Injuries to the heart, but not other tissues, increased plasma estrogen level and expression of estrogen receptors, especially *esr2a*, in zebrafish hearts. The resulting endocrine disruption induces the expression of female-specific protein vitellogenin in male zebrafish. Transcriptomic analyses suggested heart injuries triggered more pronounced immune and inflammatory responses in females. These responses, previously shown to enhance heart regeneration, could be enhanced by estrogen treatment in males and reduced by tamoxifen in female. Furthermore, a brief exposure to estrogen could precondition zebrafish for an accelerated heart regeneration. Altogether, this study reveals that heart regeneration is modulated by an estrogen-inducible inflammatory response to heart injury. These findings elucidate a previously unknown layer of control in zebrafish heart regeneration and provides a new model system for the study of sexual differences in human cardiac repair.
