## Supplementary material for "Estrogen accelerates heart regeneration by promoting inflammatory responses in zebrafish": Table S1

### Sheet: Sheet1
Table S1: Quantitative proteomic data on Fig S2A
Accession number	No of peptides	Score	Anova p-value	gene name	Days after surgery	Average Normalised Abundances
						Dpa	Sham	dpa/sham	dpa/sham (log2)
gi|160420306	11	772.63	7.02e-05	vitellogenin 4 precursor [Danio rerio]	7	437000000	168000000	26.0119	4.7011
gi|67678131	9	566.02	5.44e-05	vitellogenin 5 [Danio rerio]	7	462000000	160000000	28.875	4.85175
gi|57864785	6	442.28	1.04e-05	vitellogenin 5, partial [Danio rerio]	7	220000000	110000000	20	4.32193
gi|303227889	9	645.34	0.000156	vitellogenin 6 [Danio rerio]	7	410000000	162000000	25.3086	4.66156
gi|2440057	2	166.3	0.04	apolipoprotein E precursor protein [Danio rerio]	3	9460000	2570000	3.68093	1.88007
gi|71834286	16	882.46	0.05	apolipoprotein Bb, tandem duplicate 1 precursor [Danio rerio]	3	48900000	11800000	4.14407	2.05105
gi|71834286	16	744.51	0.00279	apolipoprotein Bb, tandem duplicate 1 precursor [Danio rerio]	7	4430000000	129000000	34.3411	5.10186
gi|6687453	4	148.11	0.00474	retinol binding protein 4 [Danio rerion]	1	5080000	757000	6.7107	2.74646
gi|31419240	6	369.71	0.04	Ckmb protein [Danio rerio] Creatine kinase muscle b	1	8090000	28700000	0.281882	-1.82684
gi|31419240	3	98.73	0.01	Ckmb protein [Danio rerio] Creatine kinase-MB	3	1100000	4220000	0.260664	-1.93974
gi|31419240	6	518.07	0.06	Ckmb protein [Danio rerio]	7	59500000	14500000	4.10345	-2.03684
gi|33416869	1	47.33	0.04	Nucleoside diphosphate kinase-Z2 [Danio rerio]	3	10300000	36000000	0.286111	-1.80535
gi|33416869	1	54.84	0.03	Nucleoside diphosphate kinase-Z2 [Danio rerio]	7	1360000	18600000	0.0731183	-3.77362
gi|15149248	2	147.48	0.07	triosephosphate isomerase B [Danio rerio]	3	17100	13300000	0.00128571	-9.60321
gi|34784042	4	114.68	0.02	Myoglobin [Danio rerio]	7	110000000	7180000	15.3203	3.93738
gi|125839308	5	69.37	0.06	Predicted: complement C4-B [Danio rerio]	7	433300000	301000000	1.43953	0.525603
gi|51944892	2	39.58	0.02	sex homone binding globulin [Danio rerio]	1	41500	355000	0.116901	-3.09664
gi|51944892	2	88.28	0.04	sex homone binding globulin [Danio rerio]	3	2710000	27700000	0.0978339	-3.35352
gi|94732818	9	504.16	0.02	novel protein similar to vertebrate carboxylesterase precursor family [Danio rerio]	1	7830000	44100000	0.177551	-2.49369
gi|94732818	5	172.61	0.02	novel protein similar to vertebrate carboxylesterase precursor family [Danio rerio]	3	9270000	21100000	0.439336	-1.1866
gi|53734454	7	492.55	0.02	Serpin peptidase inhibitor, clade A (alpha-1 antiproteinase, antitrypsin), member 7 Danio rerio]	7	204000000	1050000000	0.194286	-2.36375
gi|53734454	6	286.26	0.02	Serpin peptidase inhibitor, clade A (alpha-1 antiproteinase, antitrypsin), member 7 Danio rerio]	3	249000000	587000000	0.424191	-1.23721
gi|221307488	3	81.39	0.03	si:ch1073-126c3.2 precursor [Danio rerio] uncharachterized	1	354000	1710000	0.207018	-2.27218
gi|38541769	3	124.16	0.04	Serpina 1 protein, partial [Danio rerio]	1	3800000	54200000	0.0701107	-3.83422
gi|28278513	1	48.04	0.04	Phosphoglyerate kinase 1 [Danio rerio]	7	3420000	55300	61.8445	5.95057
