## Supplementary material for "Estrogen accelerates heart regeneration by promoting inflammatory responses in zebrafish": Table S2

### Sheet: Sheet1
Table S2: Quantitative proteomic data on Fig S2B
Group	Accession number	No of peptides	Score	Anova p-value	gene name	Days after surgery	Average Normalised Abundances
Vitellogenins							Dpa	Sham	dpa/sham	dpa/sham (log2)
	gi|160420306	11	772.63	7.02e-05	vitellogenin 4 precursor [Danio rerio]	7	437000000	168000000	26.0119	4.7011
	gi|67678131	9	566.02	5.44e-05	vitellogenin 5 [Danio rerio]	7	462000000	160000000	28.875	4.85175
	gi|57864785	6	442.28	1.04e-05	vitellogenin 5, partial [Danio rerio]	7	220000000	110000000	20	4.32193
	gi|303227889	9	645.34	0.000156	vitellogenin 6 [Danio rerio]	7	410000000	162000000	25.3086	4.66156
Pentraxins	gi|605052112	2	75.33	0.05	pentraxin-related C-reactive protein, partial [Danio rerio]	7	446000000	82200000	5.42579	2.43983
	gi|63102481	1	66.71	0.04	Zgc:152809 protein, partial [Danio rerio] pentraxin-related C-reactive protein (Danio rerio)	3	1050000	3900000	0.269231	-1.89308
	gi|66911932	3	36.8	0.01	Si:ch211-234p6.13[Danio rerio] C-reactive protein 2	7	25300000	3630000	6.9697	2.8011
Alpha-2-macroglobulin	gi|116487878	34	1889.4	0.04	A2ml protein, partial [Danio rerio]	7	579000000	2710000000	0.213653	-2.22666
	gi|141795249	31	1670.18	0.03	Sb:cb37 protein, partial [Danio rerio]	7	437000000	2600000000	0.168077	-2.57281
	gi|189528839	10	504.98	0.01	Predicted: alpha-2-macroglobulin-like isoform 1 [Danio rerio]	3	292000000	439000000	0.665148	-0.588253
	gi|528501652	8	420.57	0.02	Predicted: alpha-2-macroglobulin-like [Danio rerio]	1	3150000	33200000	0.0948795	-3.39776
Coagulation	gi|49900366	7	300.81	0.00799	Fibrinogen alpha chain [Danio rerio]	1	977000	28600000	0.0341608	-4.87151
	gi|49900366	17	922.59	0.04	Fibrinogen alpha chain [Danio rerio]	7	204000000	499000000	0.408818	-1.29047
	gi|42744551	8	384.82	0.06	Fibrinogen, B beta polypeptide [Danio rerio]	3	174000000	290000000	0.6	-0.736966
	gi|37589180	7	222.16	0.06	Plasminogen [Danio rerio]	3	20500000	35900000	0.571031	-0.80836
	gi|528485381	7	253.3	0.04	Predicted: prothrombin isoform X1 [Danio rerio]	7	45500000	107000000	0.425234	-1.23367
Lectin	gi|115313083	1	85.78	0.02	Zgc:153219 [Danio rerio] Intelectin 2 (Danio rerio) 83%	3	688000	55.97	12292.3	13.5855
	gi|183396504	2	54.34	0.02	Intetectin 3 [Danio rerio]	3	13000	393000	0.0330789	-4.91795
Complement	gi|50416801	2	80.01	0.04	Zgc:91810 [Danio rerio] complement C1q subcomponent submit B (Danio rerio) 98%	3	288000	4000000	0.072	-3.79586
	gi|50416801	1	49.68	0.02	Zgc:91810 [Danio rerio] complement component 1, q subcomponent B chain	7	421000	8440000	0.0498815	-4.32535
	gi|528523537	2	91.68	0.04	Predicted: complement factor I [Danio rerio]	1	684000	40400	16.9307	4.08157
	gi|528523537	4	127.44	0.00905	Predicted: complement factor I [Danio rerio]	3	2210000	9130000	0.242059	-2.04657
	gi|528523537	3	81.77	0.03	Predicted: complement factor I [Danio rerio]	7	646000	8580000	0.0752914	-3.73137
	gi|120537555	4	142.68	0.04	LOC557557 protein, partial [Danio rerio] Complement factor I (Ctenopharyngodon idella) 70%	3	2020000	7690000	0.262679	-1.92863
	gi|120537555	3	113.74	0.00875	LOC557557 protein, partial [Danio rerio]	7	1960000	32500000	0.0603077	-4.05151
	gi|363807314	14	511.26	0.01	complement component c3a precursor [Danio rerio]	1	6440000	17800000	0.361798	-1.46674
	gi|363807314	30	1296.65	0.01	complement component c3a precursor [Danio rerio]	7	235000000	1200000000	0.195833	-2.3523
	gi|153792636	9	444.66	0.03	complement component 3-like precursor [Danio rerio]	1	7290000	26900000	0.271004	-1.88362
	gi|153792636	11	465.29	5.85e-06	complement component 3-like precursor [Danio rerio]	7	2350000	21500000	0.109302	-3.1936
	gi|75992714	15	765.49	0.00279	complement component C3-1 [Danio rerio]	1	9690000	48800000	0.198566	-2.33231
	gi|75992714	31	1588.84	0.05	complement component C3-1 [Danio rerio]	7	143000000	442000000	0.323529	-1.62803
	gi|75992716	9	480.71	0.03	complement component C3-2 [Danio rerio]	1	1790000	8580000	0.208625	-2.26102
	gi|323422944	3	72.64	0.04	complement C3-H1-like [Danio rerio]	3	46900000	82500000	0.568485	-0.814806
	gi|34785753	1	43.45	0.04	complement component 6 [Danio rerio]	3	2140000	6750000	0.317037	-1.65728
	gi|34785753	6	253.84	0.06	complement component 6 [Danio rerio]	7	21800000	1710000	12.7485	3.67226
	gi|326670114	1	68.7	0.01	Predicted: complement component C7 [Danio rerio]	1	218000	5455.88	39.9569	5.32037
	gi|326670114	5	227.23	0.02	Predicted: complement component C7 [Danio rerio]	3	35700000	77400000	0.46124	-1.11641
	gi|50418118	2	67.96	0.002	Complement component 8, alpha polypeptide [Danio rerio]	3	2330000	6640000	0.350904	-1.51085
	gi|528479349	4	181.94	0.007	Predicted: complement component 9 isoform X1 [Danio rerio]	3	3390000	125000000	0.02712	-5.2045
	gi|528479349	17	1047.29	0.00935	Predicted: complement component 9 isoform X1 [Danio rerio]	7	169000000	973000000	0.17369	-2.52542
	gi|2935363	1	45.56	0.06	complement component Bfb, partial [Danio rerio]	3	2980000	330000	9.0303	3.17477
	gi|67677889	5	158.34	0.05	Cfb protein [Danio rerio] component factor b	1	5920000	16400000	0.360976	-1.47003
	gi|300719704	4	162.04	0.05	complement factor H [Danio rerio]	3	28800000	5110000	5.63601	2.49467
	gi|300719712	2	79.86	0.02	complement factor H-like 1 protein [Danio rerio]	1	756000	8708.5	86.8117	6.43982
Transferrin	gi|47264590	14	769.2	0.06	TPA_exp: transferrin [Danio rerio]	3	204000000	271000000	0.752768	-0.409724
Peptidase inhibitors	gi|53734454	7	492.55	0.02	Serpin peptidase inhibitor, clade A (alpha-1antiproteinase, anti trypsin), member 7 [Danio rerio]	7	204000000	1050000000	0.194286	-2.36375
	gi|158254169	2	82.97	0.01	Zgc: 174260 protein [Danio rerio] Serpin peptidase inhibitor, clade A (Alpha-1 antiproteinase, antitrypsin	3	4340000	11400000	0.380702	-1.39327
